# Load activated FGFR and beta1 integrins target distinct chondrocyte mechano-response genes

**DOI:** 10.1101/2024.10.11.617817

**Authors:** Helen F. Dietmar, Pia A. Weidmann, Paolo Alberton, Terrilyn Teichwart, Tobias Renkawitz, Andrea Vortkamp, Attila Aszodi, Wiltrud Richter, Solvig Diederichs

**Affiliations:** Experimental Orthopaedics, Research Centre for Molecular and Regenerative Orthopaedics, Department of Orthopaedics, Heidelberg University Hospital, Heidelberg, Germany; Musculoskeletal University Centre Munich (MUM), Department of Orthopaedics and Trauma Surgery, Ludwig-Maximilians-University (LMU), Munich, Germany; Centre for Applied Tissue Engineering and Regenerative Medicine, Munich University of Applied Sciences, Munich, Germany; Division of Hand, Plastic, and Aesthetic Surgery, LMU University Hospital, LMU Munich, Germany; Department of Developmental Biology, Centre for Medical Biotechnology, University of Duisburg-Essen, Essen, Germany; Department of Orthopaedics, Heidelberg University Hospital, Heidelberg, Germany

**Author notes:** Corresponding author PD Dr. Solvig Diederichs Experimental Orthopaedics, Research Centre for Molecular and Regenerative Orthopaedics, Department of Orthopaedics, Heidelberg University Hospital Heidelberg, Germany. Schlierbacher Landstr. 200a 69118 Heidelberg, Germany. These authors contributed equally to this work (Helen F. Dietmar, Pia A. Weidmann).

**Keywords:** Chondrocytes, Mechanotransduction, Fibroblast Growth Factor, Integrins, ERK, Human, Murine, Mouse, Itgb1 knock out

## Abstract

In response to mechanical stimuli, chondrocytes adapt their transcriptional activity, thereby shaping the cellular mechano-response; however, it remains unclear whether the activation of cell surface receptors during mechanical loading converge in the activation of the same mechano-response genes, or whether pathway-specific genes can be defined. We aimed to determine whether load-activated FGF/FGFR signalling and β1 integrin jointly activate ERK and control the same or distinct subsets of mechano-regulated genes. To this end, tissue-engineered neocartilage was generated from murine costal chondrocytes or human articular chondrocytes and subjected to dynamic unconfined compression with or without FGFR inhibition. To assess the role of β1 integrins, neocartilage was generated from embryonic β1 integrin-deficient or wild type costal chondrocytes.

Load-activated FGFR signalling drove ERK activation in murine chondrocytes, and partially also in human chondrocytes, and mechano-response genes could be classified according to their regulation: *Fosl1*, *Itga5, Ngf* and *Timp1* were regulated by load-activated FGFR depending on the developmental stage, whereas β1 integrins controlled *Inhba* expression. In human chondrocytes, load-activated FGFR controlled expression of *BMP2*, *PTGS2* and *DUSP5,* but not *FOSB*.

We show here that the chondrocyte loading response is coordinated by concurrent activation of multiple receptors, and identified for the first time distinct target genes of activated receptors. These insights open up the opportunity to pharmacologically shape the mechano-response of chondrocytes in future studies with promising implications for the management of osteoarthritis and the development of novel therapeutic strategies.
