## Supplemental table 2 - primer sequences for "Load activated FGFR and beta1 integrins target distinct chondrocyte mechano-response genes"

### Sheet: Sheet1
Gene	Forward	reverse
Inhba	GGGAGTGATCCCTGGAAAC	CAGCAAATTCTCTTTCGGGTCC
Itga5	GCCATTTAGCCTTCAGTGTGA	GTAGGGGAGGGAACGTTTGA
Fosl1	GAGACGCGAGCGGAACAAG	AATTTGTCGGTCTCCGCCTG
Ngf	GGGGAGCGCATCGAGTTTT	CCTCACTGCGGCCAGTATAG
Timp1	GCAAAGAGCTTTCTCAAAGACC	AGGGATAGATAAACAGGGAAACACT
Hprt	TGATAGATCCATTCCTATGACTGTAGA	AAGACATTCTTTCCAGTTAAAGTTGAG
Rpl19	TCATCCAGGTCACCTTCTCA	CTCGTTGCCGGAAAAACA
BMP2	ACGAGGTCCTGAGCGAGTTC	GAAGCTCTGCTGAGGTGATAA
DUSP5	CTCCCACTTTCAAGAAGCAA	GGCAGGATCTCAGATTCGTA
PTGS2	TTCAAATGAGATTGTGGAAAAATTGCT	AGATCATCTCTGCCTGAGTATCTT
FOSB	CCAGGGAAATGTTTCAGGCT	GAAGAGATGAGGGTGGGTTG
ITGA5	AGATGCCCTACCGAATCCTG	AGATGAGTAGACCTAGGAGCAG
TIMP1	CCCCTGGCTTCTGGCATCC	CATGGCGGGGGTGTAGACG
HNRPH1	GATGTAGCAAGGAAGAAATTGTTCAG	CACCGGCAATGTTATCCCAT
CPSF6	AAGATTGCCTTCATGGAATTGAG	TCGTGATCTACTATGGTCCCTCTCT
